# The cellular states and fates of shed intestinal cells

**DOI:** 10.1101/2022.10.03.510592

**Authors:** Keren Bahar Halpern, Yael Korem Kohanim, Adi Biram, Adi Egozi, Ziv Shulman, Shalev Itzkovitz

## Abstract

The intestinal epithelium is replaced every few days^1^. Enterocytes are shed into the gut lumen predominantly from the tips of villi^3,4^, and are believed to rapidly die upon their dissociation from the tissue. However, technical limitations prohibited studying the cellular states and fates of shed intestinal cells. Here, we used bulk and single cell RNA sequencing of mouse intestinal fecal washes to demonstrate that shed epithelial cells remain viable and up-regulate distinct anti-microbial programs upon shedding. We further identify abundant shedding of immune cells, a process that is elevated in DSS-induced colitis. We find that fecal host transcriptomics mirrors changes in the intestinal tissue following perturbations. Our study suggests potential functions of shed cells in the intestinal lumen and demonstrates that host cell transcriptomes in intestinal washes can be used to probe tissue states.
