## Supplementary Table 4 for "The cellular states and fates of shed intestinal cells"

### Sheet: Fecal wash Col DSS Vs CT
NAME	SIZE	NES	FDRQ_val
HALLMARK_ALLOGRAFT_REJECTION	117	3.04785	0
HALLMARK_TNFA_SIGNALING_VIA_NFKB	165	2.95618	0
HALLMARK_INFLAMMATORY_RESPONSE	131	2.92027	0
HALLMARK_IL6_JAK_STAT3_SIGNALING	61	2.74401	0
HALLMARK_INTERFERON_GAMMA_RESPONSE	153	2.73878	0
HALLMARK_COMPLEMENT	131	2.14719	0
HALLMARK_INTERFERON_ALPHA_RESPONSE	76	2.01793	0.000756806
HALLMARK_IL2_STAT5_SIGNALING	131	1.92076	0.00106151
HALLMARK_KRAS_SIGNALING_UP	114	1.80916	0.00362414
HALLMARK_REACTIVE_OXYGEN_SPECIES_PATHWAY	38	1.78188	0.00415769
HALLMARK_APOPTOSIS	124	1.66595	0.0102013
HALLMARK_COAGULATION	74	1.5312	0.0272386
HALLMARK_UV_RESPONSE_DN	104	-1.56737	0.0429876
HALLMARK_KRAS_SIGNALING_DN	36	-1.69643	0.0137269
HALLMARK_PANCREAS_BETA_CELLS	17	-1.77978	0.00626838
HALLMARK_MYOGENESIS	98	-2.00604	0

### Sheet: Fecal wash Col ABX Vs CT
NAME	SIZE	NES	FDRQ_val
HALLMARK_INTERFERON_ALPHA_RESPONSE	71	2.19842	0
HALLMARK_INTERFERON_GAMMA_RESPONSE	129	1.91723	0.0024884
HALLMARK_TNFA_SIGNALING_VIA_NFKB	123	1.80414	0.00590736
HALLMARK_BILE_ACID_METABOLISM	56	1.634	0.0304661
HALLMARK_G2M_CHECKPOINT	125	-1.85215	0.0037325
HALLMARK_E2F_TARGETS	116	-2.40331	0
HALLMARK_OXIDATIVE_PHOSPHORYLATION	165	-2.71545	0
HALLMARK_MYC_TARGETS_V1	174	-2.75397	0
