## Supplementary Table 5 for "The cellular states and fates of shed intestinal cells"

### Sheet: Sheet1
Lyz1						Cd19										Ada
1	AGAGTCAGGAGAGTCTTCAT					1	GAGATGGCATGGTAGCCAGG			41	CGCTGTCTGGCTCTTCATAG					1	AGGAGTGTCATAATTCGTCC
2	TGACAGAAAGCAGGAGGAGT					2	AGGAGGAAGGAGACAGGGAG			42	GTTGGAGTCGTTCTCATAGA					2	CAATCAGACACATGCGGAGG
3	TCATAGACCTTGGCCTGAGC					3	GCCTCCTACTAAGGTAAGAA			43	CATCCTCGGGGTTCTCATAG					3	TTGCAAGTGAATGGTGACCG
4	AGTTCTGGCAAACTCACAAC					4	CACCAGTAAGGACTTCTGGG			44	GCATTGGAGAAGGAGTCTTC					4	AGATCATCTGTGTTCACTGG
5	CAGCCATTCCATTCCTTTTC					5	AGGCATGGCAGCACAACATT			45	TCCTCATCTGCATTTTCATA					5	TTGCAAGCTTGACAATCCTG
6	GCCAGGCTGACTCCATAGTA					6	AAGAGACAGGTGAGGAGTCC			46	TCAGGAAGTCCATCATCCTG					6	CACAATCTCAAACTGCCTCT
7	CTGAGCTAAACACACCCAGT					7	CGATACCAAGCCAGCTTCTC			47	TCATAGGACTGGGACCCAAG					7	CACATACAGGCTATAGGTGT
8	GTGTGTTATAATTGCTCTCG					8	GAAGGGTGTTGACTGGTTAC			48	ATAGAGGATCCCTCTCATAT					8	AGCTGCTCATAGAATGGTTC
9	TCCACGGTTGTAGTTTGTAG					9	AATCACTAGCAAGATGCCCA			49	GAATTGAGTGGAGCTGAGGA					9	AAGTGACTCTCTCGAGATGC
10	TCCCATAGTCAGTGCTTTGG					10	CCATATGGTCTGAGACATTG			50	ATCTTCTTCATGACTGGGAC					10	GATGGACATTCTGCAGCAAG
11	TATCGGCTATTGATCTGAAA					11	TCTTCTGGCACAGGTAGAAG			51	CCATGTTTTCATAAGAGTCT					11	CACTGATGGTGTTGACTTCA
12	GGTTTTGCCATCATTACACC					12	CTGCCAGATGTCCTTGAAAG			52	CTGGTTCTAGGTCGTCAGAC					12	AGATCTGTGGTGATGTGAGG
13	CACAGGCATTCACAGCTCTT					13	ACTATCCTCCACGTTCACTG			53	CTAGTCACTTGGGAGTCACG					13	TACAACTATCCACAACCCAG
14	AGCAGAGCACTGCAATTGAT					14	TGACGTCTGAAGCATTCCAC			54	TCTTGGGACCTAACGAAGTC					14	TCCACAAAAGATGGGTTGGC
15	ATGGCTGCAGTGATGTCATC					15	CTGTTCCTTAGGTCACAGTC			55	GGGATCTCCAGATTTCAGAA					15	GTTGCTGGTGACATCACAAG
16	CACCACCCTCTTTGCACATT					16	CATACAGCTGGGAACCAGAA			56	TCATTTCACTGACTGACACC					16	TGAGTTGCAGAGACGTATGC
17	CTCGAATGCCTTGGGGATCT					17	GACCTTAGGATGGTCTTTAG			57	CATGCACACATCCTGATCAA					17	ATAAGCACCCATCAATAGGG
18	TGTGCTCGCCATGCCACCCA					18	GGCACATACAGGCTTTGTTC			58	GGGTCAAAAGGAAGCTTTGC					18	ACTTGGCTCCAGGAAAACAC
19	GGACAGATCTCGGTTTTGAC					19	ACTCTGATTCAAACTGCTCC			59	GGGTTTATTTGGGGAAAGCA					19	CACTTGTTTTTCTGTCCTAG
20	CTCCGCAGTTCCGAATATAC					20	CACAGTGAGATCTTGGTTGA			60	CCGGCTTCAGAGAATTTGAG					20	TTGTCCTTACATGGATTCTC
21	GTAGAAGCACACCGCGGTCA					21	CACAGGACAGCCAAAGTGTG			61	TGACTCAGGGCTGGATTCAA					21	CTTGTACATGGGGTCACTAA
22	GAAAGAGACCGAATGAGCTG					22	CATGGGTCCAGGAGATGGAG			62	TGTACTCAGACCTCAGTTCT					22	GGGATTGAAGAGAAGCTGGC
23	CTCATATCTACTCCTACAGT					23	ACATTAGGTCTCCTAGGATG			63	CATGGGAAGGCTAGAGCCAG					23	AGGACAATTGTCACAGTGGT
24	AAATCGAGGGAATGTGACCT					24	AAGGCTTAGGCTCAGTAGTG			64	ATGTTAGGTGGCTAAATGCC					24	GATCATTGTCCTGATCGATC
25	GAAGTCCTGTGACTTAGAGG					25	CAAACCCACATCTCTCTGAC			65	GCTGGACATATTTGCATCAC					25	ATCATCTATGTCCTCATTGT
26	TCTGTTTTGCCCTGTTTCTG					26	TTGGGGCAGAAGCAGAAGAG			66	TTGTGGGACACCATGGAATG					26	TGGTTGGAGTTGGAGATGTA
27	TGAAGCTTGTGAGGAGGAAG					27	TGCCTTCATCTAAAGCTGTG			67	AAACAGTCTGCTAGTCCCAT					27	TGGGATCAATTTGTGTGGTC
28	CTTTGCACAACACAGCATCA					28	GGTTTCCTCGGAGACAATAA			68	TGAGCAGGGATGGGTTACAA					28	TTGCCTTGGTGACGAATTAC
29	CTGTGCTGACTGACAAGGGA					29	CTTGCAATGACCTTCACGTG			69	AGACAGTGTTTCCCAGTTTG					29	ACTTTGAGTGACACACCAGA
30	TGACTGTCACCAGCGTCCAG					30	CATCCACCAGTTCTCAACAG			70	CTGGAGCAGGCAGGATTAAA					30	TTCCTTCATGCACTAAGACT
31	GTGTGGTGATCATTGTGTTG					31	ACTAAAGTCACCACTGGGAC			71	AACTCGAAGGTGAGGGTACT					31	GGTCCGAGAAATAGACCATC
32	GAACTGACCTACAGAGGTGT					32	AAGCCACCAGAGAAACCATA			72	CAGGCACTCAGGTAGTGTTG					32	AGTGCCAAGATGGACTGATG
33	TGTGAATCACTTCCTGGCTG					33	TCTCAGGATAAAGGCTCTTT			73	TATGGTCAGAAGCTGAACCC					33	AGATCCACTCAGTTAAGGTC
34	GATGAATTCCAATGGAACTC					34	CAGTCATTCGCTTCCTTTTC			74	TAAACTCAGAGCTGGGGTGG					34	CTCCTTTGAAGACACTTGGA
35	TTATTCACACAGGTCTGATT					35	GGAGGCGTCACTTTGAAGAA			75	TTAGGCAAGGGGTGATGATG
36	GGTCTCCTATAAGCAGTTCT					36	GAGAGCACATTCCCGTACTG			76	GAAGGTAAAGGGGGGTTTCA
37	CTGCTGTTTCCCAAGATCAA					37	GCCAGAGGTAGATGTAGGAA			77	CAGGAGGGAGCAGGGAAATG
38	ACAAAGCCCTGCAGCTCACA					38	TGGATTTCCATAGGACCCAG			78	ACTTGAGTAGGTTCACAGGT
39	TCTAACTGGGTGCTGGGACT					39	CCAGTATCCTGGACTTGAAT			79	AGGCAGATTTATTGAGAGCA
40	AACCTTCCCGGCCCACCACA					40	TCTTCCAGTCCTGTTTCATG
41	CTGAGACTCCTGTGCCCTCA
42	AGACAATCTCAGTTCTCATC
43	TCCCTGATAAGTTTCTGAGT
44	TCTAAGAAAGACAGGTCACG
45	TAAGCAAGATGAAAGGGGCA
